# Low-invasive sampling method for taxonomic for the identification of archaeological and paleontological bones by proteomics of their collagens

**DOI:** 10.1101/2023.10.18.562897

**Authors:** Isabelle Fabrizi, Stéphanie Flament, Claire Delhon, Lionel Gourichon, Manon Vuillien, Tarek Oueslati, Patrick Auguste, Christian Rolando, Fabrice Bray

## Abstract

Collagen from paleontological bones is an important organic material for isotopic measurement, radiocarbon and paleoproteomic analyzes, to provide information on diet, dating and taxonomy. Current paleoproteomics methods are destructive and require from a few milligrams to several tenths of milligrams of bone for analysis. In many cultures, bones are raw materials for artefact which are conserved in museum which hampers to damage these precious objects during sampling. Here, we describe a low-invasive sampling method that identifies collagen, taxonomy and post-translational modifications from Holocene and Upper Pleistocene bones dated to 130,000 and 150 BC using dermatological skin tape-discs for sampling. The sampled bone micro-powders were digested following our highly optimized eFASP protocol, then analyzed by MALDI FTICR MS and LC-MS/MS for identifying the genus taxa of the bones. We show that this low-invasive sampling does not deteriorate the bones and achieves results similar to those obtained by more destructive sampling. Moreover, this sampling method can be performed at archaeological sites or in museums.
