## Supporting Information 4 contains the identification using ZooMS markers for "Low-invasive sampling method for taxonomic for the identification of archaeological and paleontological bones by proteomics of their collagens"

### Sheet: ZooMS ID species 
Supporting Information
Table S1. Name of sample, archaeological site, geological layer, morphology of bone, taxonomy of bone identified by archaeozoology and palaeontologist, the deamication value based on peptide 1105 by MALDI FT ICR and LC-MSMS, hydroxyproline value obtained by LC-MS/MS with PEAKS, deamidation valeur obtained by LC-MS/MS with deamidation package , the biomarkers peptides, the numbers of diagnostics p…
X = absence of peaks										COL1ɑ1 508 - 519	COL1ɑ2 978 - 990	COL1ɑ2 484 - 498	COL1ɑ2 502 - 519	COL1ɑ2 292 - 309	COL1ɑ2 793 - 816	COL1ɑ2 454 - 483	COL1ɑ1 586 - 618	COL1ɑ1 586 - 618		COL1ɑ2 757 - 789
Name	Site	Geological layer	Skeletal part	Taxon (morphology)	Deamidation MALDI FTICR	Deamidation LC-MS/MS	Hydroxyproline	Deamidation N	Deamidation Q	P1	A	A'	B	C	P2	D	E	F	F'	G	G'	Numbers of diagnotics peptides
Mod 1 - 1 dermatological skin tape-discs	Lille	Modern specimen	Pelvis	Bos taurus	6.7	1.31816	59.916	25.6664	2.02783	1105.6	1192.7	1208.7	1427.7	1580.8	1648.8	2131.1	2792.3	2853.4	2869.4	3017.5	3033.5		12 / 12
Mod 1 - 2 dermatological skin tape-discs	Lille	Modern specimen	Pelvis	Bos taurus	6.7	1.31816	59.916	25.6664	2.02783	1105.6	1192.7	1208.7	1427.7	1580.8	1648.8	2131.1	2792.3	2853.4	2869.4	3017.5	3033.5		12 / 12
Mod 1 - 3 dermatological skin tape-discs	Lille	Modern specimen	Pelvis	Bos taurus	6.7	1.31816	59.916	25.6664	2.02783	1105.6	1192.7	1208.7	1427.7	1580.8	1648.8	2131.1	2792.3	2853.4	2869.4	3017.5	3033.5		12 / 12
Mod 1 - 4 dermatological skin tape-discs	Lille	Modern specimen	Pelvis	Bos taurus	6.7	1.31816	59.916	25.6664	2.02783	1105.6	1192.7	1208.7	1427.7	1580.8	1648.8	2131.1	2792.3	2853.4	2869.4	3017.5	3033.5		12 / 12
Mod 1 - 5 dermatological skin tape-discs	Lille	Modern specimen	Pelvis	Bos taurus	6.7	1.31816	59.916	25.6664	2.02783	1105.6	1192.7	1208.7	1427.7	1580.8	1648.8	2131.1	2792.3	2853.4	2869.4	3017.5	3033.5		12 / 12
Mod 2	Lille	Modern specimen	Femur	Struthio camelus	2.9	4.67059	76.3776	41.7079	6.59127	1162.6	X	1220.68	1435.71	1562.78	1578.79	2149.1	2804.34	2863.44	2879.44	2879.43	2927.51		11 / 12
Mod 3	Lille	Modern specimen	Pelvis	Capra ibex	2.5	0.24142	60.4657	53.0814	2.64663	1105.6	1180.6	1196.6	1427.7	1580.8	1648.8	2131.1	2792.3	2883.4	2899.4	3077.5	3093.5		12 / 12
Mod 4	Lille	Modern specimen	Mandibule	Cervus elaphus	5.5	3.2	60.9215	21.2584	3.49987	1105.6	1180.6	1196.6	1427.7	1550.8	1648.8	2131.1	2792.3	2883.4	2899.4	3017.5	3033.5		12 / 12
Bou 1	Bouchain	19 L10 US12	Mandible	Sus scrofa domesticus	12.6	21.8877	62.2696	36.4679	24.2551	1105.6	1180.6	1196.6	1453.7	1550.8	X	2131.1	2820.4	2883.4	2899.4	X	3033.5		10 / 12
Bou 2	Bouchain	19 L10 US12	Phalanx	Bos taurus	10.6	14.9677	56.755	28.1119	17.6976	1105.6	1192.7	1208.7	1427.7	1580.8	1648.8	2131.1	2792.3	2853.4	2869.4	3017.5	3033.5		12 / 12
Bou 3	Bouchain	19 M17 US12	Radius	Cervus elaphus	17	26.7666	58.9003	25.6609	15.7058	1105.6	1180.6	1196.6	1427.7	1550.8	1648.8	2131.1	2792.3	2883.4	2899.4	3017.5	3033.5		12 / 12
Bou 4	Bouchain	19 D3 US11	Mandible	Castor fiber	11.5259	10.8347	58.2028	24.2574	18.7543	1105.6	1177.6	1193.6	1427.7	X	X	2129.1	X	2883.4	2899.4	2983.5	X		8 / 12
Bou 5	Bouchain	19 D3 US11	Metatarsal	Capreolus capreolus	11.3	22.5403	52.0952	23.8417	21.611	1105.6	1180.6	1196.6	1427.7	1550.8	1648.8	2131.1	2792.3	2883.4	2899.4	X	3059.4		11 / 12
Bou 6	Bouchain	19 N16 US12	Tibia	Sus scrofa	13.5	24.2886	56.5042	27.838	17.1183	1105.6	1180.6	1196.6	1453.7	1550.8	1647.8	2131.1	2820.4	2883.4	2899.4	X	3033.5		11 / 12
Bou 7	Bouchain	18 Q26 US12	Femur	Bos primigenius	18	29.4168	63.8211	20.2473	26.6044	1105.6	1192.7	1208.7	1427.7	1580.8	1648.8	2131.1	2792.3	2853.4	2869.4	3017.5	3033.5		12 / 12
Trem 1	Tremblay-en-France	US 2982	Scapula	Equus sp.	14.1	20.0662	56.7275	27.5255	20.6992	1105.6	1182.6	1198.6	1427.7	1550.8	1649.8	2145.1	2820.4	2883.4	2899.4	X	2999.5		11 / 12
Trem 2	Tremblay-en-France	US 2982	Tibia	Bos taurus	15	29.064	65.5214	22.8699	25.5918	1105.6	1192.7	1208.7	1427.7	1580.8	1648.8	2131.1	2792.3	2853.4	2869.4	3017.5	3033.5		12 / 12
PE-F01	Pertus II	2016-2762-2974	Radius	Bos taurus	13	26.5018	60.1269	61.0997	22.8147	1105.6	1192.7	1208.7	1427.7	1580.8	1648.8	2131.1	2792.3	2853.4	2869.4	3017.5	3033.5		12 / 12
PE-F21	Pertus II	2017-5100PREL-5250	Ulna	Capra hircus	19.6	34.2908	66.7994	55.8622	26.2307	1105.6	1180.6	1196.6	1427.7	1580.8	1648.8	2131.1	2792.3	2883.4	2899.4	X	3093.5		11 / 12
PE-F46	Pertus II	2017-4875-5091	Mandible	Sus sp.	17.1454	20.8154	66.63	66.7038	20.3192	1105.6	1180.6	1196.6	1453.7	1550.8	x	2131.1	2820.4	2883.4	2899.4	3017.5	3033.5		12 / 12
PE-F55	Pertus II	2016-2762-2939	Mandible	Ovis aries	15.7683	32.4474	68.4968	64.7384	28.762	1105.6	1180.6	1196.6	1427.7	1580.8	1648.8	2131.1	2792.3	2883.4	2899.4	3017.5	3033.5		12 / 12
PE-F72	Pertus II	2018-5210-5240b	Occipital	Cervus elaphus	18.3746	24.8197	75.2687	68.1325	29.9192	1105.6	1180.6	1196.6	1427.7	1550.8	1648.8	2131.1	2792.3	2883.4	2899.4	3017.5	3033.5		12 / 12
Lov11	Loverval		Mandible	Ursus spelaeus	40.2699	55.9479	67.9012	74.2879	65.1172	1105.6	X	1233.7	1453.7	1566.8	X	2163.1	(?)	2853.4	X	2957.5	X		7 / 12
Wa21	Waziers	WBT 17, US II	Humerus	Equus sp.	64.2557	69.962	83.6646	88.8255	61.6621	1105.6	1182.6	1198.6	1427.7	1550.8	1649.8	2145.1	X	2883.4	X	X	2999.5		9 / 12
Wa22	Waziers	WB 17, US IV, 615	Humerus	Bos primigenius	54.8656	58.7669	74.2157	85.436	85.709	1105.6	1192.6	1209.7	1427.7	1580.8	1648.8	2131.1	X	X	X	3017.5	X		8 / 12
Wa23	Waziers	WB17	Metapodial	Cervus elaphus	62.1443	65.3203	80.1475	79.1827	68.5058	1105.6	X	1196.6	1427.7	1550.8	1648.8	2131.1	X	X	X	3017.5	X		7 / 12
Wa24	Waziers	WB 17	Long bone	Cervus elaphus ?	64.7274	68.8482	75.229	78.5054	72.2096	1105.6	X	1233.7	1453.7	1566.8	x	2163.1	(?)	2853.4	X	2957.5	X		7 / 12
